# CSDE1 is a Post-Transcriptional Regulator of the LDL Receptor

**DOI:** 10.1101/2020.08.03.235028

**Authors:** Geoffrey A. Smith, Arun Padmanabhan, Bryan H. Lau, Akhil Pampana, Li Li, Y. Clara Lee, Angelo Pelonero, Tomohiro Nishino, Nandhini Sadagopan, Rajan Jain, Pradeep Natarajan, Roland S. Wu, Brian L. Black, Deepak Srivastava, Kevan M. Shokat, John S. Chorba

## Abstract

The low-density lipoprotein receptor (LDLR) controls cellular delivery of cholesterol and clears LDL from the bloodstream, protecting against atherosclerotic heart disease, the leading cause of death in the United States. We therefore sought to identify regulators of the LDLR beyond the targets of current clinical therapies and known causes of familial hypercholesterolemia. We show that Cold Shock Domain-Containing Protein E1 (CSDE1) enhances hepatic *LDLR* mRNA decay via its 3’ untranslated region to regulate atherogenic lipoproteins *in vivo*. Using parallel phenotypic genome-wide CRISPR interference screens, we found 40 specific regulators of the LDLR left unidentified by observational human genetics. Among these, we show that CSDE1 regulates the LDLR at least as strongly as the mechanistically distinct pathways exploited by the best available clinical therapies: statins and PCSK9 inhibitors. Additionally, we show that hepatic gene silencing of *Csde1* treats diet-induced dyslipidemia in mice better than that of *Pcsk9*. Our results reveal the therapeutic potential of manipulating a newly identified key factor in the post-transcriptional regulation of the *LDLR* mRNA for the prevention of cardiovascular disease. We anticipate that our approach of modelling a clinically relevant phenotype in a forward genetic screen, followed by mechanistic pharmacologic dissection and *in vivo* validation, will serve as a generalizable template for the identification of therapeutic targets in other human disease states.

**One Sentence Summary:** A genome-wide CRISPR screen identifies CSDE1 as a key regulator of hepatic *LDLR* mRNA decay *in vivo*, making it a promising target for heart disease.

**Graphical Abstract:** 
