## Supplemental Table 8 for "CSDE1 is a Post-Transcriptional Regulator of the LDL Receptor"

### Sheet: Sheet1
Gene	Guide	bLDLR	Mean	SD	N	bTFR	Mean	SD	N	LDLR/TFR	Mean	SD	N	bLDL Uptake	Mean	SD	N	log2 Fold ∆	bLDLR	bTFR	LDLR/TFR	bLDL Uptake	P values	bLDLR	bTFR	LDLR/TFR	bLDL Uptake
C6orf132	C6orf132_-_42110598.23-P1P2	(background corrected LDLR expression)	0.864004	1.01543	4337	(background corrected TFR expression)	1.10111	0.659498	4337	(ratio of LDLR to TFR receptor expression)	0.813182	0.764889	4337	(background corrected LDL uptake)	0.683924	0.591356	7558		-0.210891	0.138961	-0.29835	-0.548091	(T-test w/ Holm-Sidak correction, vs. NegCtrl)	4.32e-11	1e-15	1e-15	1e-15
	C6orf132_+_42109957.23-P1P2		1.02299	1.27007	6986		1.08621	0.687705	6986		0.946035	0.897154	6986		0.923151	0.74922	8177		0.0327933	0.1193	-0.0800348	-0.115361		0.941899	1e-15	0.000213	8.63e-13
AMMECR1L	AMMECR1L_+_128643039.23-P1P2		1.07152	1.17623	5456		1.17029	0.731928	5456		0.916858	0.796382	5456		1.18217	0.901723	7046		0.0996574	0.226865	-0.12523	0.241442		0.001676	1e-15	9.64e-09	1e-15
	AMMECR1L_+_128643208.23-P1P2		1.00532	1.02565	4259		1.11084	0.664071	4259		0.920654	0.811258	4259		0.998799	0.814428	6960		0.00766189	0.151646	-0.11927	-0.0017341		0.999922	1e-15	2.46e-06	0.999939
PLAC1L	PLAC1L_-_59807935.23-P1P2		1.02873	1.16894	9793		1.18453	0.67068	9793		0.847608	0.812839	9793		0.867231	0.755639	8696		0.0408699	0.244314	-0.238531	-0.205512		0.626767	1e-15	1e-15	1e-15
	PLAC1L_-_59807926.23-P1P2		1.10421	1.36886	7701		1.19163	0.684516	7701		0.880956	0.83674	7701		0.820472	0.783585	7787		0.143015	0.252932	-0.182858	-0.285475		1.03e-09	1e-15	1e-15	1e-15
FAM178B	FAM178B_-_97652085.23-P1P2		1.13448	1.27831	9471		1.08218	0.650527	9471		1.03479	0.936482	9471		1.14442	0.877538	8998		0.182029	0.113941	0.0493333	0.194617		1e-15	1e-15	0.031795	1e-15
	FAM178B_-_97652062.23-P1P2		1.14981	1.26623	9395		1.11296	0.648116	9395		1.02751	0.923115	9395		0.92356	0.757872	8245		0.201391	0.154401	0.0391481	-0.114722		1e-15	1e-15	0.19368	9.97e-13
C12orf45	C12orf45_-_105380136.23-P1P2		1.07538	1.41809	4237		0.885125	0.637859	4237		1.23249	1.05692	4237		0.875401	0.767463	6213		0.104841	-0.176047	0.301575	-0.191984		0.006368	1e-15	1e-15	1e-15
	C12orf45_+_105380159.23-P1P2		1.00756	1.13522	3965		0.87969	0.704862	3965		1.28272	1.12067	3965		0.679431	0.76691	4029		0.0108637	-0.184933	0.359202	-0.557601		0.999922	1e-15	1e-15	1e-15
CD164L2	CD164L2_+_27709722.23-P1P2		1.06227	1.22002	3313		1.06467	0.623403	3313		0.978881	0.923195	3313		1.32674	0.951879	4382		0.0871549	0.0904042	-0.0307945	0.407884		0.139465	8.45e-07	0.950924	1e-15
	CD164L2_-_27709672.23-P1P2		0.96711	1.0621	5518		1.13187	0.669545	5518		0.857111	0.75682	5518		1.04043	0.805242	9239		-0.0482475	0.178705	-0.222446	0.0571781		0.733385	1e-15	1e-15	0.000877435
EVA1B	EVA1B_-_36789220.23-P1P2		0.97255	1.05227	9698		1.11636	0.624157	9698		0.848635	0.711356	9698		0.721842	0.724664	6595		-0.0401558	0.158797	-0.236784	-0.470245		0.668493	1e-15	1e-15	1e-15
	EVA1B_-_36789211.23-P1P2		1.07172	1.17047	9846		1.15692	0.657211	9846		0.887971	0.748181	9846		0.838336	0.756244	7817		0.0999288	0.210287	-0.171415	-0.254399		6.84e-06	1e-15	1e-15	1e-15
ZBED6CL	ZBED6CL_-_150026946.23-ENST00000343855.4		1.11816	1.24239	7963		1.1054	0.657283	7963		1.00269	0.930572	7963		0.769295	0.691175	8266		0.161126	0.144565	0.00388043	-0.378391		1.89e-13	1e-15	0.993335	1e-15
	ZBED6CL_-_150027401.23-ENST00000343855.4		1.12251	1.28254	8140		1.12482	0.663223	8140		0.96437	0.82979	8140		0.965973	0.81488	8581		0.166723	0.169693	-0.0523417	-0.0499445		1.6e-14	1e-15	0.034667	0.0151651
TPRG1	TPRG1_-_188665043.23-ENST00000433971.1		1.19171	1.25954	6399		1.09319	0.665966	6399		1.07754	1.0056	6399		0.979446	0.840206	9400		0.25303	0.12855	0.107745	-0.0299623		1e-15	1e-15	3.88e-08	0.42597
	TPRG1_+_188665308.23-ENST00000433971.1		1.00108	1.09293	6081		1.138	0.676646	6081		0.882546	0.786612	6081		0.86803	0.71471	9993		0.00155823	0.186495	-0.180256	-0.204183		0.999922	1e-15	1e-15	1e-15
C9orf92	C9orf92_-_16253041.23-ENST00000380683.1		1.01424	1.13556	9515		1.1139	0.646573	9515		0.894561	0.824171	9515		0.823097	0.75119	8357		0.020399	0.15562	-0.160748	-0.280865		0.992881	1e-15	1e-15	1e-15
	C9orf92_+_16252643.23-ENST00000380683.1		1.1172	1.26413	9865		1.14359	0.636069	9865		0.930311	0.819984	9865		0.796213	0.718221	7880		0.159884	0.193574	-0.104215	-0.328774		1e-15	1e-15	3.98e-10	1e-15
TMEM217	TMEM217_+_37225490.23-P1P2		1.89744	1.86533	3470		1.10537	0.661063	3470		1.55494	1.33051	3470		0.536893	0.691764	4676		0.924057	0.144526	0.636863	-0.897294		1e-15	1e-15	1e-15	1e-15
	TMEM217_-_37225852.23-P1P2		1.29404	1.37479	7205		1.13691	0.678098	7205		1.09043	0.924019	7205		0.974962	0.818733	7891		0.371886	0.185123	0.124901	-0.0365826		1e-15	1e-15	1.15e-12	0.281805
PHGR1	PHGR1_+_40643633.23-P1P2		1.193	1.34771	6346		1.16211	0.675388	6346		0.979886	0.849741	6346		1.13642	0.908857	8747		0.254595	0.216751	-0.0293145	0.184498		1e-15	1e-15	0.851328	1e-15
	PHGR1_+_40643688.23-P1P2		1.09836	1.2752	5965		1.1428	0.682142	5965		0.940442	0.89575	5965		1.03026	0.790274	10072		0.135355	0.192577	-0.0885888	0.0430108		3.54e-07	1e-15	0.000112	0.0247734
TTC14	TTC14_-_180320023.23-P1P2		2.05605	2.37481	9054		1.25016	0.737846	9054		1.41692	1.26043	9054		1.13703	1.15413	7428		1.03988	0.32211	0.502757	0.185269		1e-15	1e-15	1e-15	1e-15
	TTC14_+_180320047.23-P1P2		2.34658	2.68108	7416		1.29828	0.825194	7416		1.53623	1.41275	7416		0.934731	0.996273	5819		1.23056	0.3766	0.619391	-0.0973767		1e-15	1e-15	1e-15	2.5744e-06
C1orf210	C1orf210_-_43750779.23-P1P2		1.40314	1.61342	7268		1.06008	0.646303	7268		1.25917	1.17805	7268		0.986893	0.895639	6726		0.488662	0.0841789	0.332476	-0.0190346		1e-15	1.14e-11	1e-15	0.933041
	C1orf210_-_43750840.23-P1P2		1.06298	1.14005	8846		1.12056	0.668763	8846		0.967225	0.918555	8846		0.847979	0.736359	8567		0.0881105	0.164224	-0.0480773	-0.237899		0.000392	1e-15	0.061843	1e-15
LOC100288524	LOC100288524_+_330540.23-NM_001195127		1.32042	1.3613	8668		1.06484	0.627407	8668		1.22751	1.12284	8668		1.01878	0.865005	7453		0.400997	0.0906315	0.295736	0.0268392		1e-15	1e-15	1e-15	0.670356
	LOC100288524_+_330581.23-NM_001195127		1.208	1.43072	7646		1.13321	0.70093	7646		1.04316	0.911934	7646		1.00065	0.868574	7416		0.272616	0.180421	0.0609557	0.000941049		1e-15	1e-15	0.005983	0.999939
LOC729159	LOC729159_-_60393447.23-NM_001282301		1.25635	1.41439	6708		1.09566	0.671845	6708		1.12659	1.01695	6708		0.954477	0.83243	6939		0.329239	0.131795	0.171965	-0.0672181		1e-15	1e-15	1e-15	0.00107783
	LOC729159_-_60393311.23-NM_001282301		1.14025	1.25771	7783		1.14312	0.681748	7783		1.01012	1.01184	7783		0.954311	0.805509	8345		0.189346	0.192971	0.0145221	-0.067468		1e-15	1e-15	0.970611	0.000189557
PMVK	PMVK_+_154909206.23-P1P2		1.60451	1.64595	7786		1.18635	0.72484	7786		1.27327	1.15616	7786		0.924577	0.908841	6875		0.682135	0.246524	0.348542	-0.113135		1e-15	1e-15	1e-15	4.13216e-10
	PMVK_+_154909114.23-P1P2		1.59179	1.68373	7207		1.15136	0.702466	7207		1.31303	1.18591	7207		0.981068	0.934002	6667		0.670648	0.203335	0.392897	-0.0275748		1e-15	1e-15	1e-15	0.707993
TRIB1	TRIB1_+_126442830.23-P1P2		1.38471	1.45062	8815		1.17227	0.718648	8815		1.12667	0.924856	8815		1.01755	0.804503	9087		0.469586	0.229307	0.172068	0.0250992		1e-15	1e-15	1e-15	0.670356
	TRIB1_+_126442827.23-P1P2		1.31891	1.35427	7515		1.14857	0.701286	7515		1.12839	0.966812	7515		0.879993	0.766976	8059		0.399349	0.19984	0.174264	-0.184435		1e-15	1e-15	1e-15	1e-15
CIT	CIT_-_120314748.23-P1P2		1.94512	2.02074	1039		1.51895	0.923568	1039		1.18277	1.01029	1039		1.30956	#DIV/0!	81		0.959857	0.603072	0.242174	0.389079		1e-15	1e-15	1.03e-08
	CIT_-_120314912.23-P1P2		1.59049	1.97904	2277		1.30249	0.872113	2277		1.1426	1.04272	2277		0.970634	0.997062	3047		0.669467	0.381268	0.192323	-0.0430012		1e-15	1e-15	3.99e-11	0.670356
ENG	ENG_-_130616495.23-P1P2		0.970306	1.06266	7748		1.10786	0.678774	7748		0.896954	0.840034	7748		0.693028	0.707038	6306		-0.0434882	0.147778	-0.156894	-0.529014		0.685178	1e-15	1e-15	1e-15
	ENG_-_130616942.23-P1P2		1.14584	1.40469	5948		1.21835	0.71802	5948		0.910349	0.856715	5948		0.825958	0.738647	7934		0.196407	0.284933	-0.135509	-0.27586		1e-15	1e-15	8.17e-11	1e-15
MARK2	MARK2_-_63656296.23-P2		1.81656	1.90268	7325		1.05151	0.648105	7325		1.56861	1.35219	7325		1.0009	0.955494	6140		0.861206	0.0724597	0.649487	0.00129797		1e-15	1.45e-08	1e-15	0.999939
	MARK2_+_63656366.23-P2		1.49883	1.72731	7872		1.19732	0.730033	7872		1.15494	1.03804	7872		0.945798	0.836823	8173		0.58384	0.25981	0.207821	-0.0803958		1e-15	1e-15	1e-15	4.02623e-06
TRPM7	TRPM7_-_50978595.23-P1P2		1.07542	1.14665	5996		1.08439	0.685679	5996		1.01368	0.912946	5996		0.740016	0.780137	5786		0.104895	0.116882	0.0196001	-0.434372		0.00028	1e-15	0.955702	1e-15
	TRPM7_-_50978805.23-P1P2		0.873634	0.980132	3941		1.06206	0.687655	3941		0.861147	0.661215	3941		0.687108	0.675303	4762		-0.194899	0.0868689	-0.215668	-0.541392		9.22e-09	3.55e-07	1e-15	1e-15
DESI1	DESI1_-_42017080.23-P1P2		0.984596	1.20596	6638		1.06863	0.666741	6638		0.936783	0.917707	6638		1.01622	0.831241	8441		-0.0223955	0.0957567	-0.0942138	0.0232061		0.99513	5e-14	9.19e-06	0.727566
	DESI1_-_42017036.23-P1P2		1.25549	1.34641	5518		1.12441	0.713257	5518		1.07477	0.913606	5518		1.07603	0.897516	9029		0.328256	0.169174	0.104026	0.105717		1e-15	1e-15	7.1e-07	4.23e-13
RSG1	RSG1_+_16563339.23-P1P2		1.45431	1.64134	7327		1.14308	0.709127	7327		1.19134	0.96946	7327		0.874395	0.782381	6953		0.540336	0.192923	0.252591	-0.193644		1e-15	1e-15	1e-15	1e-15
	RSG1_-_16563264.23-P1P2		1.0249	1.09902	6809		1.08271	0.686654	6809		0.979249	0.857856	6809		0.771443	0.732115	6561		0.0354808	0.114651	-0.0302527	-0.374369		0.915174	1e-15	0.799826	1e-15
DDX39B	DDX39B_-_31509735.23-P1P2		2.12051	2.9358	2250		1.34493	0.883202	2250		1.42696	1.78141	2250		1.13996	1.231	4169		1.08441	0.427532	0.512946	0.188984		1e-15	1e-15	1e-15	1e-15
	DDX39B_-_31509748.23-P1P2		1.67844	2.39024	2300		1.22876	0.845927	2300		1.27179	1.65627	2300		1.35233	1.2115	4867		0.747119	0.297208	0.346857	0.435448		1e-15	1e-15	1e-15	1e-15
ABCA4	ABCA4_+_94586668.23-P1P2		0.947939	1.18139	6278		1.09622	0.633331	6278		0.863861	0.823531	6278		0.554946	0.718766	4542		-0.0771336	0.13254	-0.21113	-0.849581		0.053372	1e-15	1e-15	1e-15
	ABCA4_-_94586232.23-P1P2		1.04653	1.15912	6106		1.14023	0.680904	6106		0.914549	0.761739	6106		0.715098	0.752346	5851		0.0656144	0.189324	-0.128867	-0.483787		0.15414	1e-15	2.44e-10	1e-15
DHX15	DHX15_+_24586128.23-P1P2		3.02628	3.7449	752		1.1033	0.714958	752		2.32208	2.75941	752		1.59404	1.80115	1239		1.59754	0.14182	1.21542	0.672691		1e-15	0.00039	1e-15	1e-15
	DHX15_+_24586106.23-P1P2		1.39155	1.62006	5138		1.11722	0.723239	5138		1.1911	1.19557	5138		0.823234	0.900813	5249		0.476691	0.159912	0.25229	-0.280626		1e-15	1e-15	1e-15	1e-15
ABCA1	ABCA1_-_107690389.23-P1P2		0.978942	1.21549	4797		1.00042	0.621677	4797		0.987113	0.922893	4797		1.03461	0.818518	8317		-0.0307043	0.000606447	-0.0187124	0.0490899		0.987394	0.999748	0.970611	0.0151651
	ABCA1_-_107690385.23-P1P2		1.01382	1.20424	3502		1.02622	0.660403	3502		0.992696	0.94236	3502		0.826403	0.787331	7681		0.019795	0.0373433	-0.0105755	-0.275083		0.999264	0.386156	0.985039	1e-15
C5orf34	C5orf34_+_43515230.23-P1P2		0.840963	0.997695	5453		1.10598	0.642801	5453		0.786342	0.812281	5453		0.567757	0.695495	5660		-0.249886	0.145325	-0.346772	-0.816655		1e-15	1e-15	1e-15	1e-15
	C5orf34_-_43515105.23-P1P2		1.07316	1.31701	6384		1.17887	0.701988	6384		0.884333	0.842755	6384		0.835409	0.923361	5335		0.101866	0.237399	-0.177338	-0.259446		0.000469	1e-15	1e-15	1e-15
CSDE1	CSDE1_+_115300574.23-P1P2		2.86141	2.7818	9259		1.22486	0.74793	9259		2.03984	1.74069	9259		1.4626	1.39617	5796		1.51673	0.292622	1.02846	0.548537		1e-15	1e-15	1e-15	1e-15
	CSDE1_+_115300577.23-P1P2		3.11905	3.221	7021		1.25282	0.762686	7021		2.16737	1.93571	7021		1.05053	1.14251	5274		1.64111	0.325175	1.11594	0.0711211		1e-15	1e-15	1e-15	0.00236627
CXXC11	CXXC11_-_242811917.23-P1P2		1.1034	1.4094	4384		1.1561	0.724995	4384		0.938003	0.966056	4384		0.771728	0.820296	4791		0.141958	0.209267	-0.0923359	-0.373835		6.73e-06	1e-15	0.000873	1e-15
	CXXC11_+_242812375.23-P1P2		1.12963	1.26884	5167		1.16185	0.686236	5167		0.948482	0.808822	5167		0.70971	0.719776	5667		0.175852	0.216418	-0.0763079	-0.494699		3.41e-11	1e-15	0.004167	1e-15
EIF3D	EIF3D_+_36925166.23-P1P2		3.4441	3.69331	938		1.26919	0.763909	938		2.13016	2.0856	938		1.56525	1.57708	1648		1.78413	0.343907	1.09096	0.646394		1e-15	1e-15	1e-15	1e-15
	EIF3D_-_36925159.23-P1P2		4.33258	5.29676	922		1.42406	0.911604	922		2.3997	2.24777	922		2.19342	2.01082	2120		2.11523	0.510008	1.26285	1.13318		1e-15	1e-15	1e-15	1e-15
FBXW11	FBXW11_-_171433577.23-P1P2		1.05315	1.077	3184		1.26693	0.773825	3184		0.858258	0.893734	3184		0.510102	0.660803	4506		0.0747069	0.341341	-0.220517	-0.971142		0.407629	1e-15	1e-15	1e-15
	FBXW11_+_171433607.23-P1P2		1.10549	1.31283	4781		1.12169	0.691253	4781		0.954704	0.865777	4781		0.777034	0.91557	5368		0.144687	0.165669	-0.0668748	-0.363951		8.85e-07	1e-15	0.033892	1e-15
HNF1A	HNF1A_+_121416374.23-P1P2		4.08389	4.61222	5198		0.949849	0.636515	5198		3.5522	3.07067	5198		2.3609	2.24403	5373		2.02994	-0.0742296	1.82871	1.23934		1e-15	4.55e-06	1e-15	1e-15
	HNF1A_-_121416793.23-P1P2		3.03558	3.29002	3136		0.96542	0.641695	3136		2.73095	2.35868	3136		0.81311	0.966515	5479		1.60197	-0.0507714	1.4494	-0.298477		1e-15	0.099821	1e-15	1e-15
LYZ	LYZ_-_69742194.23-P1P2		0.980845	1.1011	3847		1.12707	0.6939	3847		0.865413	0.734175	3847		0.708735	0.701617	4920		-0.0279022	0.172572	-0.208539	-0.496683		0.99513	1e-15	1e-15	1e-15
	LYZ_-_69742379.23-P1P2		0.955597	1.00585	3893		1.14819	0.724263	3893		0.858169	0.787314	3893		0.743004	0.65962	5623		-0.0655263	0.199365	-0.220666	-0.428559		0.549221	1e-15	1e-15	1e-15
MATN1	MATN1_-_31192042.23-P2		1.19766	1.47776	1266		1.16415	0.704332	1266		1.01956	1.0754	1266		1.08166	0.912827	4786		0.260213	0.219275	0.027953	0.113241		5.64e-07	1e-15	0.970611	1.65552e-08
	MATN1_-_31191869.23-P2		1.02239	1.42333	1932		1.22929	0.830558	1932		0.873821	0.860973	1932		0.972413	0.812648	6194		0.03194	0.297822	-0.19459	-0.0403584		0.997817	1e-15	1.32e-07	0.283823
NCR2	NCR2_+_41303797.23-P1P2		0.962901	1.05319	2617		0.97946	0.577222	2617		1.02076	1.14774	2617		0.931562	0.814654	4512		-0.0545409	-0.0299415	0.0296459	-0.102277		0.92575	0.862673	0.955702	1.04624e-05
	NCR2_+_41303627.23-P1P2		0.956724	1.04789	3132		1.0553	0.577735	3132		0.894896	1.02288	3132		0.911925	0.731584	6453		-0.0638255	0.0776592	-0.160208	-0.133013		0.719423	9.99e-05	4.58e-08	1.38e-13
NINJ1	NINJ1_+_95896515.23-P1P2		0.95592	1.15223	3664		0.957152	0.673047	3664		1.08918	1.00483	3664		1.14773	0.905236	6222		-0.0650389	-0.0631808	0.123241	0.198789		0.619877	0.003901	1.08e-06	1e-15
	NINJ1_+_95896461.23-P1P2		0.979007	1.15329	7436		1.01872	0.595898	7436		0.940127	0.84325	7436		0.897201	0.758747	8810		-0.0306096	0.0267533	-0.089073	-0.156497		0.949089	0.386156	7.73e-06	1e-15
ONECUT1	ONECUT1_-_53082122.23-P1P2		1.58584	1.58869	6131		0.922271	0.549688	6131		1.5596	1.14216	6131		1.19162	0.943272	9203		0.665244	-0.116737	0.641176	0.252921		1e-15	1e-15	1e-15	1e-15
	ONECUT1_-_53082169.23-P1P2		1.53751	1.60893	6225		0.871143	0.530208	6225		1.61017	1.25538	6225		1.0235	0.833959	8992		0.620596	-0.199019	0.687217	0.033516		1e-15	1e-15	1e-15	0.283823
PCDHB4	PCDHB4_-_140501852.23-P1P2		0.995158	1.1459	3870		0.951074	0.603038	3870		1.05209	0.993484	3870		0.992511	0.82758	7268		-0.0070019	-0.07237	0.0732521	-0.0108445		0.999922	0.000186	0.025331	0.989788
	PCDHB4_-_140501821.23-P1P2		0.872825	1.06346	1152		1.03161	0.714568	1152		0.903167	0.942845	1152		0.920529	0.847691	2707		-0.196236	0.0448907	-0.146936	-0.119464		0.01439	0.846995	0.012478	0.000106483
POLD2	POLD2_-_44162910.23-P1P2		1.63359	1.76442	659		1.17765	0.7639	659		1.41268	1.648	659		1.61198	1.45127	562		0.708045	0.23591	0.498436	0.688838		1e-15	5.28e-11	1e-15	1e-15
	POLD2_-_44162935.23-P1P2		1.50186	1.50414	744		1.1975	0.694947	744		1.18102	1.11079	744		1.79476	1.55837	990		0.58675	0.260029	0.240027	0.843794		1e-15	1e-15	3.85e-06	1e-15
SLC25A27	SLC25A27_+_46620627.23-P1P2		0.84093	1.16963	5298		1.09414	0.578732	5298		0.76425	0.736913	5298		0.913751	0.783533	7386		-0.249942	0.129794	-0.387884	-0.130127		1e-15	1e-15	1e-15	1.6e-14
	SLC25A27_-_46621136.23-P1P2		1.0719	1.21748	6186		1.07846	0.585598	6186		0.942527	0.849153	6186		0.831198	0.686867	9505		0.100166	0.108972	-0.0853945	-0.266736		0.000647	1e-15	0.000145	1e-15
STAC	STAC_+_36422089.23-P1P2		1.16417	1.30868	4751		1.07317	0.59292	4751		1.0205	0.958733	4751		0.934539	0.753972	8762		0.219305	0.101875	0.0292813	-0.0976738		1e-15	2.46e-12	0.918568	7.60099e-10
	STAC_+_36422385.23-P1P2		1.06854	1.24328	3763		1.05419	0.62568	3763		0.981702	0.827456	3763		0.836354	0.678823	8521		0.0956411	0.0761311	-0.0266422	-0.257815		0.033698	2.53e-05	0.950924	1e-15
TMEM86A	TMEM86A_+_18720777.23-P1P2		1.2654	1.51174	3776		1.07839	0.614591	3776		1.08832	1.06519	3776		1.02547	0.934246	6449		0.339598	0.108883	0.122106	0.036285		1e-15	1.98e-11	1.19e-06	0.394328
	TMEM86A_-_18720818.23-P1P2		1.11072	1.29285	1115		1.12894	0.722672	1115		1.0408	1.13717	1115		1.14327	0.993268	2795		0.151495	0.174965	0.0576903	0.193167		0.082906	1.21e-09	0.918568	1e-15
ZEB1	ZEB1_-_31608169.23-P1		0.675553	0.748148	2754		0.93323	0.567445	2754		0.801244	0.805545	2754		0.903261	0.745622	4388		-0.565859	-0.0996954	-0.319687	-0.146785		1e-15	3.51e-06	1e-15	2.2396e-11
	ZEB1_-_31608210.23-P1		0.682557	0.928619	3010		0.958612	0.558484	3010		0.750723	0.698045	3010		0.82592	0.603698	5885		-0.550979	-0.0609805	-0.413648	-0.275926		1e-15	0.01704	1e-15	1e-15
SF3A2	SF3A2_-_2236905.23-P1		1.59936	2.31279	475		1.12061	0.754895	475		1.3053	1.21299	475		1.42153	1.36591	675		0.677492	0.16428	0.384378	0.507448		1e-15	0.001467	2.71e-11	1e-15
	SF3A2_-_2236860.23-P1		1.88956	2.34753	595		1.12899	0.824692	595		1.46151	1.25157	595		1.48344	1.40186	1033		0.918054	0.17503	0.547456	0.56895		1e-15	3.94e-05	1e-15	1e-15
TXNDC8	TXNDC8_-_113099758.23-P1P2		1.24522	1.42767	5822		1.04144	0.591708	5822		1.12551	1.00494	5822		0.952237	0.751488	9406		0.316405	0.0585832	0.170584	-0.0706069		1e-15	0.000128	1e-15	1.62338e-05
	TXNDC8_+_113100105.23-P1P2		1.10326	1.19001	4266		1.02955	0.577519	4266		1.04634	1.02035	4266		0.948972	0.802826	8833		0.141778	0.0420107	0.0653509	-0.0755632		5.31e-06	0.104024	0.049438	7.18852e-06
HNF4A	HNF4A_-_43030337.23-P1P2		2.16624	2.34827	3807		1.0927	0.589446	3807		1.69941	1.47743	3807		1.38379	1.15455	7468		1.1152	0.127901	0.765037	0.468625		1e-15	1e-15	1e-15	1e-15
	HNF4A_+_43029971.23-P1P2		1.9821	2.23333	3684		0.960438	0.593484	3684		1.8595	1.77118	3684		1.32034	1.20727	7477		0.98703	-0.0582358	0.894912	0.400913		1e-15	0.010038	1e-15	1e-15
CYB5R3	CYB5R3_+_43044979.23-P1P2		1.00747	1.2124	4495		1.00118	0.534061	4495		0.978547	0.94989	4495		1.0789	0.948616	7381		0.0107396	0.00170854	-0.0312871	0.10956		0.999922	0.999748	0.918568	1.1662e-11
	CYB5R3_+_43045362.23-P1P2		1.19566	1.41819	5923		1.09826	0.593515	5923		1.01677	0.986239	5923		0.910135	0.802031	8790		0.257812	0.135221	0.0239911	-0.135848		1e-15	1e-15	0.950924	1e-15
ST6GALNAC4	ST6GALNAC4_-_130679264.23-P1P2		0.991418	1.06177	7466		1.06128	0.583726	7466		0.911764	0.762314	7466		0.895398	0.795431	9613		-0.0124352	0.0858083	-0.133268	-0.159399		0.999449	7.23e-13	3.42e-13	1e-15
	ST6GALNAC4_-_130679272.23-P1P2		1.08739	1.28062	5125		1.01397	0.545478	5125		1.01054	0.925918	5125		0.988192	0.811903	6955		0.120869	0.020013	0.0151315	-0.0171361		6.65e-05	0.893645	0.970611	0.944356
REPS1	REPS1_+_139309379.23-P1P2		1.18312	1.33603	5967		1.0149	0.573288	5967		1.09826	0.942062	5967		0.943107	0.737779	9267		0.242595	0.0213425	0.135216	-0.0845065		1e-15	0.835545	1.07e-12	8.10389e-08
	REPS1_-_139308987.23-P1P2		1.20876	1.41624	6723		1.00822	0.588653	6723		1.12795	0.932746	6723		1.04066	0.809036	10169		0.273523	0.0118089	0.173704	0.0574965		1e-15	0.979183	1e-15	0.000354326
SLURP1	SLURP1_-_143823829.23-P1P2		1.27058	1.44094	5176		1.09135	0.636554	5176		1.09105	0.9376	5176		1.05156	0.826094	7205		0.34549	0.12611	0.125711	0.0725278		1e-15	1e-15	1.23e-09	6.01075e-05
	SLURP1_-_143823638.23-P1P2		1.04543	1.3715	4185		0.996719	0.609135	4185		1.0192	0.888547	4185		0.894799	0.789097	6311		0.064095	-0.00474067	0.0274428	-0.160365		0.511715	0.999748	0.950924	1e-15
FAM57A	FAM57A_-_636097.23-P1P2		0.900378	0.97417	6339		0.951396	0.535779	6339		0.93026	0.743633	6339		0.97385	0.776832	8767		-0.151397	-0.0718821	-0.104294	-0.0382284		2.14e-08	4.2e-07	4.09e-07	0.161024
	FAM57A_+_635882.23-P1P2		1.13129	1.35982	6081		1.08267	0.569872	6081		0.97111	0.898437	6081		0.913314	0.764382	9888		0.177968	0.11459	-0.0422939	-0.130817		6.99e-13	1e-15	0.353386	1e-15
CD96	CD96_+_111261165.23-P1P2		1.22034	1.42638	6224		1.08222	0.615042	6224		1.0388	0.8424	6224		1.00869	0.827144	9128		0.28728	0.113999	0.0549128	0.0124783		1e-15	1e-15	0.045418	0.973659
	CD96_+_111261406.23-P1P2		1.0734	1.13092	27		0.779464	0.474047	27		1.41242	1.46288	27		1.82482	2.41843	14		0.102185	-0.359445	0.498167	0.867756		0.999922	0.770842	0.316358	0.0102235
ANO8	ANO8_-_17445131.23-P1P2		1.23648	1.44488	6035		1.08143	0.590773	6035		1.06119	0.891386	6035		0.964936	0.800039	7169		0.306234	0.112943	0.0856777	-0.0514946		1e-15	1e-15	5.27e-05	0.0253728
	ANO8_-_17445543.23-P1P2		1.2294	1.60182	5488		1.01706	0.578298	5488		1.11547	1.02784	5488		0.934803	0.782979	9416		0.297955	0.024411	0.157649	-0.0972651		1e-15	0.735157	1e-15	2.51227e-10
C9orf40	C9orf40_+_77567743.23-P1P2		1.24044	1.45758	4573		1.03598	0.603358	4573		1.11073	0.961414	4573		0.940187	0.827611	6500		0.310856	0.0509954	0.151513	-0.0889796		1e-15	0.010038	9.11e-13	4.30288e-06
	C9orf40_-_77567756.23-P1P2		1.02769	1.20775	4093		0.970445	0.632313	4093		1.05064	0.882279	4093		0.983535	0.846753	6608		0.0394058	-0.0432811	0.0712632	-0.0239518		0.949089	0.128111	0.023161	0.805119
LGALS14	LGALS14_+_40195466.23-P1P2		1.02764	1.3211	4766		1.06117	0.582288	4766		0.924978	0.867318	4766		0.94538	0.811079	9126		0.0393339	0.0856564	-0.112509	-0.0810336		0.941766	1.3e-08	3.5e-06	6.27913e-07
	LGALS14_+_40195103.23-P1P2		1.16228	1.24451	6217		1.11186	0.588136	6217		0.970526	0.841397	6217		0.960416	0.826346	9221		0.216959	0.152974	-0.0431615	-0.0582689		1e-15	1e-15	0.31269	0.00119383
NLRP6	NLRP6_+_279869.23-P1P2		1.15973	1.28987	4655		1.05993	0.557088	4655		1.04094	0.993012	4655		1.03407	0.862204	9313		0.213789	0.0839659	0.0578891	0.0483352		1e-15	3.68e-08	0.099794	0.0109733
	NLRP6_+_279407.23-P1P2		1.41748	1.50982	5766		1.0375	0.625395	5766		1.28146	1.05863	5766		1.19168	0.913077	8700		0.503331	0.0531109	0.357794	0.252993		1e-15	0.001188	1e-15	1e-15
MSMO1	MSMO1_-_166248856.23-P1P2		1.56617	1.77686	5312		1.0027	0.581168	5312		1.4533	1.19636	5312		1.04618	0.802143	8553		0.64724	0.00389419	0.539329	0.0651293		1e-15	0.999748	1e-15	0.00011813
	MSMO1_-_166248886.23-P1P2		1.45364	1.63044	4051		0.979315	0.582693	4051		1.38654	1.21715	4051		1.25058	0.903449	9283		0.539671	-0.0301556	0.471485	0.3226		1e-15	0.657562	1e-15	1e-15
MRPL16	MRPL16_-_59578202.23-P1P2		2.30926	2.33639	3118		1.12777	0.680375	3118		1.84057	1.67767	3118		1.5799	1.27083	5203		1.20743	0.173474	0.880156	0.659834		1e-15	1e-15	1e-15	1e-15
	MRPL16_+_59578159.23-P1P2		1.80418	1.91444	2641		1.06449	0.617401	2641		1.54902	1.46193	2641		1.3192	1.17746	5149		0.851341	0.0901641	0.631358	0.399664		1e-15	1.83e-05	1e-15	1e-15
WDR5	WDR5_+_137001233.23-P1P2		1.15228	1.62927	1409		1.00406	0.632518	1409		1.1253	1.22939	1409		1.07475	1.33157	2532		0.204496	0.00584106	0.170314	0.103998		0.000199	0.999748	2.42e-05	0.00112023
	WDR5_+_137001224.23-P1P2		1.22508	1.60391	2892		1.02937	0.596572	2892		1.10166	1.11639	2892		1.00711	1.1137	3811		0.292877	0.0417626	0.139675	0.010223		1e-15	0.338787	7.1e-07	0.994014
STAG2	STAG2_+_123095685.23-P1		1.13445	1.41936	4868		1.19146	0.631852	4868		0.85777	0.878896	4868		0.920426	0.829261	10108		0.181987	0.252734	-0.221338	-0.119626		4.58e-11	1e-15	1e-15	1e-15
	STAG2_+_123095617.23-P1		1.06741	1.30785	5362		1.14026	0.620293	5362		0.899884	0.94292	5362		0.839186	0.761025	9364		0.0941196	0.189365	-0.152189	-0.252938		0.006368	1e-15	4.98e-12	1e-15
HMGCS1	HMGCS1_-_43313473.23-P1P2		2.29896	2.2129	1552		1.10147	0.761055	1552		1.98284	1.63264	1552		1.32554	1.07174	4090		1.20098	0.139432	0.987568	0.406577		1e-15	4.23e-08	1e-15	1e-15
	HMGCS1_-_43313515.23-P1P2		2.23775	2.24443	1539		1.03793	0.656345	1539		1.96964	1.56904	1539		1.24844	1.05488	4676		1.16205	0.0537052	0.977932	0.320122		1e-15	0.392525	1e-15	1e-15
PTGDR2	PTGDR2_-_60623410.23-P1P2		1.25915	1.54719	4107		1.03252	0.644065	4107		1.15917	1.12684	4107		1.08985	0.878724	7252		0.332446	0.0461647	0.213096	0.124126		1e-15	0.059252	1e-15	1e-15
	PTGDR2_+_60623370.23-P1P2		1.10346	1.25715	2501		0.984635	0.612117	2501		1.07099	0.964643	2501		0.958024	0.818244	6125		0.142032	-0.0223385	0.0989496	-0.0618662		0.001375	0.955629	0.005983	0.00817742
SEC61G	SEC61G_+_54826873.23-P1P2		0.700761	0.906195	2620		0.862615	0.555579	2620		0.839842	0.774562	2620		0.863396	0.82209	4609		-0.513005	-0.213211	-0.25181	-0.211906		1e-15	1e-15	1e-15	1e-15
	SEC61G_-_54826892.23-P1P2		0.775496	1.14903	4539		0.835484	0.547268	4539		0.934453	0.898809	4539		0.895315	0.792937	6969		-0.366808	-0.259316	-0.0978066	-0.159533		1e-15	1e-15	0.000181	1e-15
HRK	HRK_+_117318835.23-P1P2		1.13745	1.40649	5214		1.06317	0.589143	5214		0.999084	0.886166	5214		0.856565	0.732031	8348		0.185798	0.0883766	-0.00132226	-0.223366		2.69e-12	5.77e-10	0.997033	1e-15
	HRK_+_117318905.23-P1P2		1.15246	1.27874	4127		1.03505	0.608505	4127		1.08527	1.02044	4127		0.774759	0.693767	8620		0.204719	0.0496964	0.118059	-0.36818		9.5e-13	0.02378	9.23e-07	1e-15
TRPM1	TRPM1_+_31453411.23-ENST00000542188.1		1.3155	1.4525	5126		1.0528	0.608942	5126		1.1833	0.98235	5126		0.916091	0.771147	8722		0.395607	0.0742299	0.242811	-0.126437		1e-15	9.74e-07	1e-15	1e-15
	TRPM1_-_31453464.23-ENST00000542188.1		1.24986	1.4198	3317		1.01427	0.61535	3317		1.16152	1.02845	3317		0.834916	0.719764	8621		0.321772	0.0204446	0.216019	-0.260296		1e-15	0.955629	1e-15	1e-15
SON	SON_-_34915392.23-P1		2.20893	4.15519	115		1.07531	1.46728	115		1.83092	1.90498	115		1.72878	1.38069	215		1.14335	0.104756	0.872571	0.789752		1e-15	0.955629	1e-15	1e-15
	SON_-_34915373.23-P1		1.35756	2.15806	4629		0.974464	0.616818	4629		1.2497	1.49081	4629		1.0897	1.05997	7278		0.441019	-0.0373194	0.321583	0.123935		1e-15	0.22752	1e-15	1.6e-14
SSR2	SSR2_+_155990641.23-P1P2		0.917172	1.04558	4069		0.842041	0.497779	4069		1.09707	0.9654	4069		1.06352	0.866733	8115		-0.124736	-0.248037	0.133661	0.0888473		0.001038	1e-15	8.62e-09	2.33348e-08
	SSR2_+_155990687.23-P1P2		0.925704	1.1232	3605		0.796518	0.516408	3605		1.17219	1.04998	3605		1.02274	0.812408	7692		-0.111378	-0.328221	0.229209	0.0324354		0.01439	1e-15	1e-15	0.41371
ENTPD1	ENTPD1_-_97515966.23-P1P2		1.31683	1.46958	4062		1.04273	0.607967	4062		1.19805	1.0946	4062		0.981601	0.806365	8944		0.397064	0.0603709	0.260688	-0.0267912		1e-15	0.001634	1e-15	0.628639
	ENTPD1_+_97516332.23-P1P2		1.21811	1.49309	3164		0.981996	0.583377	3164		1.17312	1.13477	3164		1.05514	0.910697	6632		0.284648	-0.0262103	0.230345	0.0774374		1e-15	0.886652	1e-15	3.76062e-05
TIMELESS	TIMELESS_-_56843133.23-P1P2		1.81186	1.9226	1020		1.24413	0.781167	1020		1.31227	1.19567	1020		1.65655	1.29515	1928		0.857472	0.315133	0.392066	0.72818		1e-15	1e-15	1e-15	1e-15
	TIMELESS_-_56842914.23-P1P2		1.39906	1.43551	706		1.16598	0.804863	706		1.18366	1.03762	706		1.38819	1.13595	2544		0.484462	0.221543	0.243251	0.473202		1e-15	3.22e-10	4.92e-06	1e-15
PRIM1	PRIM1_-_57146107.23-P1P2		1.62434	1.71022	484		1.1151	0.642524	484		1.35899	1.19385	484		1.9938	1.60717	719		0.699856	0.157175	0.442533	0.995522		1e-15	0.002575	1e-15	1e-15
	PRIM1_-_57145741.23-P1P2		1.79564	2.02504	959		1.25586	0.754516	959		1.28591	1.30693	959		1.64265	1.30097	1903		0.844498	0.32868	0.362794	0.716029		1e-15	1e-15	1e-15	1e-15
CXCR2	CXCR2_+_218990798.23-P1P2		1.53144	1.85438	4370		1.0281	0.592806	4370		1.3677	1.29437	4370		1.16864	0.926642	7836		0.614892	0.0399853	0.451748	0.224831		1e-15	0.139744	1e-15	1e-15
	CXCR2_+_218990780.23-P1P2		1.40179	1.72325	4107		1.05735	0.629741	4107		1.23154	1.3317	4107		1.04408	0.846992	7488		0.487267	0.0804493	0.300469	0.0622318		1e-15	1.78e-06	1e-15	0.00107783
BCAM	BCAM_+_45312370.23-P1P2		1.2844	1.58636	3029		1.03621	0.62499	3029		1.17979	1.09957	3029		0.849396	0.774934	6363		0.361096	0.0513132	0.238532	-0.235492		1e-15	0.075796	1e-15	1e-15
	BCAM_-_45312402.23-P1P2		1.23345	1.5896	2565		1.01791	0.641209	2565		1.14886	1.03051	2565		0.961904	0.821776	7231		0.302699	0.0256115	0.2002	-0.0560347		1e-15	0.931458	1.39e-13	0.0104701
ZNF574	ZNF574_-_42580345.23-P1		0.950011	1.15948	1659		0.801579	0.569259	1659		1.19697	1.04709	1659		1.03787	0.857813	3465		-0.0739836	-0.319083	0.259383	0.053627		0.888372	1e-15	1e-15	0.242027
	ZNF574_-_42580366.23-P1		0.929047	1.25438	1436		0.820198	0.583303	1436		1.16991	1.14247	1436		0.914828	0.806447	3938		-0.106176	-0.285956	0.226401	-0.128427		0.566134	1e-15	3.79e-10	7.66894e-08
SMURF1	SMURF1_+_98741675.23-P1P2		0.877412	1.01861	2897		1.05589	0.637124	2897		0.83436	0.729182	2897		0.870971	0.79644	6985		-0.188673	0.0784619	-0.261258	-0.199304		4.46e-06	0.000199	1e-15	1e-15
	SMURF1_-_98741494.23-P1P2		1.00444	1.37985	3584		1.05605	0.597542	3584		0.900159	0.802988	3584		0.99428	0.794125	7916		0.00638835	0.0786769	-0.151749	-0.00827632		0.999922	1.72e-05	1.33e-08	0.994014
ZC3H12A	ZC3H12A_-_37940643.23-P1P2		1.04145	1.19081	2775		0.993668	0.609791	2775		1.05722	0.988061	2775		0.904415	0.814572	6005		0.0585943	-0.00916383	0.0802763	-0.144944		0.845751	0.998584	0.041514	1e-15
	ZC3H12A_+_37940166.23-P1P2		1.14415	1.52954	2842		0.98993	0.615629	2842		1.10818	1.33242	2842		0.893711	0.880126	5818		0.194275	-0.0146015	0.148198	-0.16212		9.03e-08	0.985337	2.54e-07	1e-15
LDLR	LDLR_+_11200273.23-P1P2		0.243747	0.588667	1692		1.02061	0.937589	1692		0.413212	0.633088	1692		0.608452	0.564888	5149		-2.03654	0.0294333	-1.27505	-0.716784		1e-15	0.955629	1e-15	1e-15
PCSK9	PCSK9_-_55505272.23-P1P2		1.23482	1.49101	3225		1.01085	0.542976	3225		1.15424	1.13116	3225		1.08365	0.855698	5877		0.3043	0.0155711	0.206949	0.115901		1e-15	0.979183	1e-15	6.0879e-11
SREBF2	SREBF2_-_42229287.23-P1P2		1.08404	2.31886	2710		0.952996	0.917413	2710		1.05146	1.51323	2710		0.916792	0.981358	5824		0.116417	-0.0694583	0.0723987	-0.125333		0.048714	0.011641	0.162287	1.95874e-10
MYLIP	MYLIP_-_16129356.23-P1P2		1.99761	2.23033	3832		1.08373	0.823391	3832		1.70418	1.49795	3832		1.04301	0.91194	7978		0.998278	0.116007	0.769081	0.060752		1e-15	2.78e-12	1e-15	0.00112023
HMGCR	HMGCR_+_74633053.23-P1P2		1.20852	1.19783	2562		1.03504	0.613111	2562		1.15232	1.13863	2562		1.05273	0.871212	4986		0.273237	0.0496828	0.204546	0.0741302		1e-15	0.167445	7e-14	0.00112023
TFRC	TFRC_+_195808801.23-P1P2		0.933872	1.05434	1850		0.348163	0.435595	1850		3.70037	3.51574	1850		0.881998	0.753209	5003		-0.098704	-1.52217	1.88767	-0.181154		0.476566	1e-15	1e-15	1e-15
NegCtrl	Unassigned=negZNF335_-_44601297.24-all		1	1.19201	34343		1	0.627185	34343		1	0.904523	34343		1	0.857024	58982		0	0	0	0		1	1	1	1
