## Supplemental Table 5 for "CSDE1 is a Post-Transcriptional Regulator of the LDL Receptor"

### Sheet: Sheet1
LDLR Hits	LDLR Hits by NCBI Name
ABCA1	ABCA1
ABCA4	ABCA4
ACAN	ACAN
ACO1	ACO1
ALKBH5	ALKBH5
AMMECR1L	AMMECR1L
ANO8	ANO8
BCAR1	BCAR1
C12orf45	C12orf45
C14orf79	CLBA1
C1orf210	C1orf210
C5orf34	C5orf34
C6orf132	C6orf132
C9orf40	C9orf40
C9orf92	C9orf92
CD164L2	CD164L2
CD276	CD276
CD96	CD96
CIT	CIT
CLTC	CLTC
CSDE1	CSDE1
CXCR2	CXCR2
CXXC11	FBXL19
CYB5R3	CYB5R3
DDX39B	DDX39B
DESI1	DESI1
DHX15	DHX15
DUOX1	DUOX1
EIF3D	EIF3D
ENG	ENG
ENTPD1	ENTPD1
ESRRG	ESRRG
EVA1B	EVA1B
FAM126A	FAM126A
FAM178B	FAM178B
FAM57A	TLCD3A
FBXW11	FBXW11
FDPS	FDPS
GXYLT1	GXYLT1
HMGCR	HMGCR
HMGCS1	HMGCS1
HNF1A	HNF1A
HNF4A	HNF4A
HPGDS	HPGDS
HRK	HRK
ICAM4	ICAM4
INTS8	INTS8
ITGA11	ITGA11
ITGA7	ITGA7
ITGAV	ITGAV
KIAA0895	KIAA0895
LDLR	LDLR
LGALS14	LGALS14
LOC100288524	FOXL3-OT1
LOC729159	NPAP1L
LYZ	LYZ
MARK2	MARK2
MATN1	MATN1
MBOAT1	MBOAT1
MFHAS1	MFHAS1
MRAP2	MRAP2
MRPL16	MRPL16
MRPL22	MRPL22
MRPL35	MRPL35
MSMO1	MSMO1
MYLIP	MYLIP
NCR2	NCR2
NDUFA8	NDUFA8
NDUFB2	NDUFB2
NDUFB5	NDUFB5
NDUFS8	NDUFS8
NINJ1	NINJ1
NLRP6	NLRP6
NPY4R	NPY4R
ONECUT1	ONECUT1
OR52A1	OR52A1
PCDH7	PCDH7
PCDHB4	PCDHB4
PCSK9	PCSK9
PHGR1	PHGR1
PIANP	PIANP
PID1	PID1
PLAC1L	OOSP2
PMVK	PMVK
POLD2	POLD2
POLD3	POLD3
PRIM1	PRIM1
PROL1	OPRPN
PTGDR2	PTGDR2
RARRES3	PLAAT4
REPS1	REPS1
RNF151	RNF151
RPA2	RPA2
RPS18	RPS18
RSG1	CPLANE2
SCUBE1	SCUBE1
SEC61A1	SEC61A1
SEC61G	SEC61G
SERPINA9	SERPINA9
SF3A2	SF3A2
SLC25A27	SLC25A27
SLC2A7	SLC2A7
SLC6A19	SLC6A19
SLURP1	SLURP1
SMURF1	SMURF1
SON	SON
SREBF2	SREBF2
SSR2	SSR2
SSUH2	SSUH2
ST6GALNAC4	ST6GALNAC4
STAC	STAC
STAG2	STAG2
TFRC	TFRC
TIMELESS	TIMELESS
TMEM217	TMEM217
TMEM86A	TMEM86A
TPRG1	TPRG1
TRMT10C	TRMT10C
TRPM1	TRPM1
TRPM7	TRPM7
TTC14	TTC14
TXNDC8	TXNDC8
WDR5	WDR5
WDR75	WDR75
ZBED6CL	ZBED6CL
ZBTB42	ZBTB42
ZC3H12A	ZC3H12A
ZEB1	ZEB1
ZNF574	ZNF574
ZNF595	ZNF595
