## Supplemental Table 6 for "CSDE1 is a Post-Transcriptional Regulator of the LDL Receptor"

### Sheet: Sheet1
TFR Hits
A4GNT
ABCC10
ACO1
ACSL5
ANKRD33
AP2A2
AP2M1
AP2S1
ARSE
ATP6AP1
ATP6V1B2
BRS3
C10orf128
C14orf166
C3orf17
C3orf72
CCDC105
CDH13
CENPE
CERS3
CHTF18
CKMT1A
CLTC
COL20A1
COPZ1
CYB5R3
DDX23
DNM2
EIF2B3
EIF2S1
EIF3G
ELK1
ELOVL5
ENO4
EPGN
F8A2
F8A3
FBL
FBXL5
FIP1L1
FLYWCH2
GAB4
GNA12
HARS
HEATR1
HGC6.3
HNF4A
IFNAR2
IGFL2
INCENP
IPO13
IRS1
ITGA6
KANSL2
KHDC1L
KIAA0895
KRT18
LCN10
LOC100129216
LOC100130705
LOC158434
LOC200726
LST1
LY6K
LYPD3
MAK16
MBOAT1
MCM10
MGAT3
MPZL1
MRFAP1
MRPL35
MRPS12
MSS51
MYLK4
NDUFA8
NDUFB2
NDUFB6
NPPA
NPY4R
NR5A1
NSRP1
NUDCD3
OR11H4
OR4D10
OTUD3
PCDHA1
PCDHGA9
PCSK9
PHLDB1
PKDREJ
PLD1
PLEKHG5
PMP2
POLR2H
POP1
PPIE
PPP1R8
PRPF3
PRPH2
PRRC2A
PSMA1
PSMA3
PSMA4
PSMA5
PSMB2
PSMB6
PSMC4
PSMD13
PSMD4
PSMD6
PSMD7
PTPN22
PWP2
PWWP2A
QRICH2
RAB5C
RBM8A
RPA2
RPL15
RPL17
RPL18
RPL23
RPL24
RPL26
RPL27
RPL27A
RPL31
RPL34
RPL36
RPL37A
RPL38
RPL4
RPL6
RPL7A
RPL8
RPL9
RPP25L
RPS13
RPS14
RPS18
RPS20
RPS23
RPS27A
RPS29
RPS8
RPSA
SEC61A1
SELE
SERPIND1
SF3A1
SF3A2
SF3B4
SH2D3A
SHOC2
SIGIRR
SIRT2
SLC12A9
SLC2A7
SLC44A3
SLC45A1
SMU1
SNRPF
SRL
SUSD1
TAS2R7
TCP11
TFRC
TGM5
THOC7
TMEM229A
TMEM40
TMIGD2
TPBG
TRAPPC13
TRAPPC6A
TTC12
TUBB
TXNDC8
VCP
VPS16
VPS29
VPS41
VPS9D1
VWA2
ZNF574
